# Neuronal activity promotes nuclear proteasome-mediated degradation of PDCD4 to regulate activity-dependent transcription

**DOI:** 10.1101/2021.02.06.429040

**Authors:** Wendy A. Herbst, Weixian Deng, James A. Wohlschlegel, Jennifer M. Achiro, Kelsey C. Martin

## Abstract

Activity-dependent gene expression is critical for synapse development and plasticity. To elucidate novel mechanisms linking neuronal activity to changes in transcription, we compared the nuclear proteomes of tetrodotoxin-silenced and bicuculline-stimulated cultured rodent neurons using nuclear-localized APEX2 proximity biotinylation and mass spectrometry. The tumor suppressor protein PDCD4 was enriched in the silenced nuclear proteome, and PDCD4 levels rapidly decreased in the nucleus and cytoplasm of stimulated neurons. The activity-dependent decrease of PDCD4 was prevented by inhibitors of both PKC and proteasome activity and by a phospho-incompetent mutation of Ser71 in the βTRCP ubiquitin ligase-binding motif of PDCD4. We compared the activity-dependent transcriptomes of neurons expressing wildtype or degradation-resistant (S71A) PDCD4. We identified 91 genes as PDCD4 targets at the transcriptional level, including genes encoding proteins critical for synapse formation, remodeling, and transmission. Our findings indicate that regulated degradation of nuclear PDCD4 facilitates activity-dependent transcription in neurons.
