## Supplementary material for "Neuronal activity promotes nuclear proteasome-mediated degradation of PDCD4 to regulate activity-dependent transcription": Table S3

### Sheet: topTermsPDCD4Targets
Biological Process							Cellular Compartment
PDCD4 targets term	PDCD4 targets FDR	PDCD4 targets genes in term	Other cycloheximide-insensitive activity-dependent genes FDR	Other cycloheximide-insensitive activity-dependent genes in term			PDCD4 targets term	PDCD4 targets FDR	PDCD4 targets genes in term	Other cycloheximide-insensitive activity-dependent genes FDR	Other cycloheximide-insensitive activity-dependent genes in term
nervous system development	0.000928	28 (31%)	0.0164	62 (17%)			somatodendritic compartment	0.00388	16 (18%)	1	26 (7%)
cell development	0.000968	25 (27%)	0.552	42 (11%)			intracellular membrane-bounded organelle	0.00405	63 (69%)	1.54e-21	265 (72%)
system development	0.00138	41 (45%)	0.00584	107 (29%)			intracellular organelle	0.00416	71 (78%)	2.32e-17	285 (77%)
cellular developmental process	0.00243	34 (37%)	1.35e-05	98 (27%)			neuronal cell body	0.00453	13 (14%)	1	17 (5%)
cell differentiation	0.00244	34 (37%)	4.53e-05	95 (26%)			membrane-bounded organelle	0.00499	68 (74%)	7.64e-22	277 (75%)
neuron differentiation	0.00246	18 (20%)	0.0155	36 (10%)			intracellular anatomical structure	0.00504	77 (85%)	2.58e-14	302 (82%)
generation of neurons	0.00254	20 (22%)	0.00334	45 (12%)			organelle	0.00566	73 (80%)	2.91e-16	287 (78%)
biological regulation	0.00351	75 (82%)	5.13e-10	276 (75%)			glutamatergic synapse	0.0058	10 (11%)	1	12 (3%)
multicellular organism development	0.00625	41 (45%)	4.34e-05	125 (34%)			neuron projection	0.00602	20 (22%)	1	35 (10%)
regulation of cellular process	0.00706	70 (77%)	9.87e-14	269 (73%)			nucleus	0.00616	48 (53%)	2.03e-31	228 (62%)
neurogenesis	0.00718	20 (22%)	0.00709	47 (13%)			cell junction	0.00621	22 (24%)	1	37 (10%)
cell morphogenesis involved in differentiation	0.00738	12 (13%)	0.111	20 (5%)			synapse	0.00654	18 (20%)	1	30 (8%)
neuron development	0.0076	15 (16%)	0.133	27 (7%)			postsynapse	0.0067	13 (14%)	1	16 (4%)
anatomical structure development	0.00787	42 (46%)	0.000258	129 (35%)			cell body	0.00749	13 (14%)	1	18 (5%)
regulation of biological process	0.0114	71 (78%)	2.67e-12	272 (74%)			distal axon	0.0139	9 (10%)	1	11 (3%)

### Sheet: topTermsOtherCHXinsensitiveGene
Biological Process							Cellular Compartment
Activity-dependent genes term	PDCD4 targets FDR	PDCD4 targets genes in term	Other cycloheximide-insensitive activity-dependent genes FDR	Other cycloheximide-insensitive activity-dependent genes in term			Activity-dependent genes term	PDCD4 targets FDR	PDCD4 targets genes in term	Other cycloheximide-insensitive activity-dependent genes FDR	Other cycloheximide-insensitive activity-dependent genes in term
regulation of RNA biosynthetic process	0.225	25 (27%)	2.15e-28	145 (39%)			nucleus	0.00616	48 (53%)	2.03e-31	228 (62%)
regulation of macromolecule biosynthetic process	0.436	26 (29%)	2.18e-28	157 (43%)			membrane-bounded organelle	0.00499	68 (75%)	7.64e-22	277 (75%)
regulation of cellular biosynthetic process	0.277	28 (31%)	2.35e-28	161 (44%)			intracellular membrane-bounded organelle	0.00405	63 (69%)	1.54e-21	265 (72%)
regulation of nucleic acid-templated transcription	0.229	25 (27%)	2.42e-28	145 (39%)			intracellular organelle	0.00416	71 (78%)	2.32e-17	285 (77%)
regulation of biosynthetic process	0.223	29 (32%)	2.44e-28	163 (44%)			organelle	0.00566	73 (80%)	2.91e-16	287 (78%)
regulation of cellular macromolecule biosynthetic process	0.403	26 (29%)	2.84e-28	156 (42%)			intracellular anatomical structure	0.00504	77 (85%)	2.58e-14	302 (82%)
regulation of RNA metabolic process	0.467	25 (27%)	2.96e-28	152 (41%)			nuclear lumen	0.195	29 (32%)	4.36e-14	137 (37%)
regulation of cellular metabolic process	0.0199	44 (48%)	3.61e-28	206 (56%)			membrane-enclosed lumen	0.256	30 (33%)	1.31e-12	142 (39%)
regulation of transcription, DNA-templated	0.218	25 (27%)	4.61e-28	143 (39%)			organelle lumen	0.26	30 (33%)	1.45e-12	142 (39%)
regulation of nucleobase-containing compound metabolic process	0.545	26 (29%)	1.03e-27	156 (42%)			intracellular organelle lumen	0.263	30 (33%)	1.62e-12	142 (39%)
regulation of primary metabolic process	0.0325	42 (46%)	1.14e-27	200 (54%)			nuclear chromosome	1	6 (7%)	2.88e-09	51 (14%)
regulation of nitrogen compound metabolic process	0.0579	40 (44%)	2.74e-27	196 (53%)			chromatin	1	7 (8%)	6.05e-09	50 (14%)
regulation of macromolecule metabolic process	0.0742	42 (46%)	4.22e-26	204 (55%)			nuclear chromatin	1	6 (7%)	1e-08	44 (12%)
regulation of metabolic process	0.0202	47 (52%)	1.02e-25	212 (58%)			nucleoplasm	0.206	24 (26%)	1.07e-08	104 (28%)
regulation of gene expression	1	27 (30%)	3.11e-25	169 (46%)			chromosome	1	10 (11%)	1.81e-07	58 (16%)
