## Supplementary material for "Neuronal activity promotes nuclear proteasome-mediated degradation of PDCD4 to regulate activity-dependent transcription": Table S4

### Sheet: Sheet1
Cloning Primer Name	Sequence (5' -> 3')
Cloning Primer 1F (NLS-APEX2-NLS)	AGAAGAAACGTAAGGTCGAAGCGTCCGGAAAGTCTTACCCAACTGTGAGTG
Cloning Primer 1R (NLS-APEX2-NLS)	TCTTCTTCTTAGGACTGGCATCAGCAAACCCAAGCT
Cloning Primer 2F (NLS-APEX2-NLS)	CAAGGATGACGATGATAAGTCGCCCAAGAAGAAACGTAAGGTCGAAGC
Cloning Primer 2R (NLS-APEX2-NLS)	CTGGCCTCCACCTTTCTCTTCTTCTTAGGACTGGCATCAGC
Cloning Primer 3F (NLS-APEX2-NLS)	GTTGTTGGATCCCGCCACCATGGACTACAAGGATGACGATGATAAGTCGCC
Cloning Primer 3R (NLS-APEX2-NLS)	GGTGGTGAATTCTTAGCTGGCCTCCACCTTTCTCTTCTT
Cloning Primer 4F (hSyn-NLS-APEX2-NLS)	GGTGGTGAGCTCAGTCCTAAGAAGAAGAGAAAGGTGG
Cloning Primer 4R (hSyn-NLS-APEX2-NLS)	GTTGTTGCTAGCCTCGCTACCACCGGCATCAGCAAACCCAAGC
Cloning Primer 5F (EGFP)	GTTGTTGCTAGCGGAGGGTCAGTGAGTAAGGGCGAGGAGCT
Cloning Primer 5R (EGFP)	GGTGGTGAGCTCCTTGTACAGCTCGTCCATGCC
Cloning Primer 6F (PDCD4-HA)	TCGCCACCATGGATGTAGAAAACGAGCAGATAC
Cloning Primer 6R (PDCD4-HA)	GTTGTTGAATTCTCAAGCGTAATCTGGAACATCGTATGGGTAGTAGCTCTCAGGTTTAAGACGACCTC
RT-qPCR Primer HPRT F	AAGCTTGCTGGTGAAAAGGA
RT-qPCR Primer HPRT R	CCGCTGTCTTTTAGGCTTTG
RT-qPCR Primer GAPDH F	GGCATTGCTCTCAATGACAA
RT-qPCR Primer GAPDH R	ATGTAGGCCATGAGGTCCAC
RT-qPCR Primer SCD1 F	ACCTTGCTCTGGGGGATATT
RT-qPCR Primer SCD1 R	CGGGCCCATTCATACACAT
RT-qPCR Primer THRSP F	CTTACCCACCTGACCCAGAA
RT-qPCR Primer THRSP R	CATCGTCTTCCCTCTCGTGT
